# Novel functional insights revealed by distinct protein-protein interactions of the residual SWI/SNF complex in SMARCA4-deficient small cell carcinoma of the ovary, hypercalcemic type

**DOI:** 10.1101/794776

**Authors:** Elizabeth A. Raupach, Krystine Garcia-Mansfield, Ritin Sharma, Apurva M. Hegde, Victoria David-Dirgo, Yemin Wang, Chae Young Shin, Lan V. Tao, Salvatore J. Facista, Rayvon Moore, Jessica D. Lang, Victoria L. Zismann, Krystal A. Orlando, Monique Spillman, Anthony N. Karnezis, Lynda B. Bennett, David G. Huntsman, Jeffrey M. Trent, William P. D. Hendricks, Bernard E. Weissman, Patrick Pirrotte

**Affiliations:** Integrated Cancer Genomics, Translational Genomics Research Institute, Phoenix, AZ, USA; Collaborative Center for Translational Mass Spectrometry, Translational Genomics Research Institute, Phoenix, AZ, USA; Department of Pathology and Laboratory Medicine, University of British Columbia, Vancouver, BC, Canada; Department of Molecular Oncology, British Columbia Cancer Research Centre, Vancouver, BC, Canada; Lineberger Comprehensive Cancer Center, University of North Carolina, Chapel Hill, NC, USA; Department of Pathology and Laboratory Medicine, University of North Carolina, Chapel Hill, NC, USA; Gynecologic Oncology, Obstetrics, & Gynecology, Baylor Scott & White Health, Dallas, TX, USA; Department of Pathology and Laboratory Medicine, University of California Davis Medical Center, Sacramento, CA, USA; Center for Autophagy Research, University of Texas Southwestern Medical Center, Dallas, TX, USA; Department of Obstetrics and Gynaecology, University of British Columbia, Vancouver, BC, Canada

## Abstract

Chromatin remodeling plays a critical role in tumor suppression as demonstrated by 20% of human cancers bearing inactivating mutations in SWI/SNF chromatin remodeling complex members. Mutations in different SWI/SNF subunits drive a variety of adult and pediatric tumor types, including non-small cell lung cancers, rhabdoid tumors, medulloblastomas, and ovarian cancers. Small cell carcinoma of the ovary hypercalcemic type (SCCOHT) is an aggressive subtype of ovarian cancer occurring in young women. Nearly all (>98%) SCCOHTs have inactivating mutations in *SMARCA4*, which encodes 1 of 2 mutually exclusive catalytic subunits of the SWI/SNF complex. Less than half of SCCOHT patients survive 5 years despite aggressive surgery and multimodal chemotherapy. Empirical support for effective SCCOHT treatments is scarce, in part because of the poor understanding of SCCOHT tumorigenesis. To gain insight into the functional consequences of SWI/SNF subunit loss, we defined SWI/SNF composition and its protein-protein interactions (PPIs) by immunoprecipitation and mass spectrometry (IP-MS) of SWI/SNF subunits in 3 SCCOHT cell lines. Comparing these results to a cell line containing a wild-type SWI/SNF complex, the interaction of most canonical core SWI/SNF subunits was observed in all SCCOHT cell lines at a lower abundance. The SCCOHT SWI/SNF also lacked ATPase module subunits and showed a drastic reduction in PBAF-specific subunit interactions. The wild-type and SCCOHT SWI/SNF subunits immunoprecipitated a shared set of 26 proteins, including core SWI/SNF subunits and RNA processing proteins. We observed 131 proteins exclusively interacting with the wild-type SWI/SNF complex including isoform-specific SWI/SNF subunits, members of the NuRD complex, and members of the MLL3/4 complex. We observed 60 PPIs exclusive to the SCCOHT residual SWI/SNF shared in at least 2 of the 3 SCCOHT cell lines, including many proteins involved in RNA processing. Differential interactions with the residual SWI/SNF complex in SCCOHT may further elucidate altered functional consequences of SMARCA4 mutations in these tumors as well as identify synthetic lethal targets that translate to other SWI/SNF-deficient tumors.
