## Supplemental Table 4 for "Novel functional insights revealed by distinct protein-protein interactions of the residual SWI/SNF complex in SMARCA4-deficient small cell carcinoma of the ovary, hypercalcemic type"

### Sheet: Sheet1
HAP1 par	BIN67	SCCOHT1	COV434	HAP1 par:BIN67	HAP1 par:SCCOHT1	HAP1 par:COV434	SCCOHT1:BIN67	COV434:BIN67	COV434:SCCOHT1	HAP1 par:SCCOHT1:COV434	HAP1 par:SCCOHT1:BIN67	COV434:HAP1 par:BIN67	COV434:SCCOHT1:BIN67	Shared
ACTA2	ABCD2	ABCE1	A6NLC8	DDOST	ACTB	ACTL6A	CAVIN1	ADGRL2	AMBRA1-5	ABCC1	APPL1	ACTC1	CANX	ACTG1
ACTBL2	ADARB1	ACAT1	AGO2	HNRNPA1	CDSN	ATP5I	COX4I1	ATAD3A-2	ANXA4	ARHGEF17	DDX17	BRD7	CSTF3	ARID1A
ACTL6B	ADGRA3-3	ACTA1	AHNAK2	RALA	DSG1	BICRA	CYB5B	CSTF1	CAPRIN1	BICRAL	HNRNPU	CYC1	DLST	ARID1B
ACTL8	ADGRD1-4	ANAPC1	ALDOA	RPLP0	DSP	C2CD2L	DDX21	CSTF2T	GLI1	BRD9	HSPA5	HNRNPDL	HIST1H2BJ	ARID2
AFMID	AGPS	ANKRD2	APC	SF1	EMC2	CDCA2	ERLIN2	FAM98B-2	GPR75	DPF1-2	HSPA9	KPNA2	HIST2H3A	CPSF6
ANXA2	ALCAM-2	ANKRD36	BCLAF1	VDAC1	GAPDH	CORO1A	KRT74	HLA-C	HNRNPA3	EML6	NDUFC1	LAS1L	HNRNPK	CPSF7
ATP5F1	ARHGEF2	ANXA1	C1QTNF6	ZMYND11	H2AFZ	EEF1A1	LMNA	HNRNPC-2	NXF1	HIST1H2AG		RBM45-3	HNRNPUL1	DPF2
BAX	ARHGEF3-2	ARHGAP21	CACNA1C		HNRNPM	G3BP1	RPL12	ILF3	POLR2C	HSP90AB1		SMARCA4	IGKV2-28	HNRNPC
BCL7A	ATAD3A	ARHGEF26	CANX-2		JUP	GMDS	RPL13	NDUFA4	PTBP1	NACC2		STRN3	LDB1	HSPA1A
BCL7A-2	ATP5J2	ATAD5	CASP8AP2		KHSRP	HNRNPL	RPL7	NOL9	SAFB	POLDIP3			OGDH	MSANTD2
BCL7B	ATRX-6	ATP2A2	CCDC15		KRT80	KRT6B	SCARB2	SENP3	SAR1A	POLR2A			SALL4	NUDT21
BCL7C	BAHCC1	ATR	CENPI		LIF	KRT6C	SH2D6	TEX10	SLC1A5	POLR2B			TRIM21	PDZD2
BCL7C-2	BTBD7	AZIN2	CENPJ		LRMP	LMNB1	SNRPN-2	TRIM72	SSBP3	POLR2E				PELP1
BRD7-2	C19orf44	BAG4	CHML		OBSCN-3	NFAT5	TUBB	UNC45B	TAF15	RPL21				PRSS3P2
BRD8-2	CAV1	BRPF1	CILP		PGAM5	P3H1	VDAC3	UQCRC2	TFRC	RPRD1B				RHOC
CAPZA1	CD276	CCDC107-4	CLTC		PGRMC1	PCBP2			TIAL1	RPRD2				SMARCB1
CARNS1	CHMP6	CCDC152	CRTAP		PRKDC	RBBP4			ZFPM1	SF1-6				SMARCB1-2
CASP14	COA6-2	CCT2	CRYAB		PRMT1	SMARCE1-2			ZFR	SFPQ				SMARCC1
CCDC157	COL11A1	CDK13	DGKZ-7		RBM14	SOGA1				SH3RF3				SMARCC2
CENPF	COL5A2	CENPV	DOT1L		RPS27A	TMEM109				SMARCD3				SMARCC2-2
COG7	COX20	CFL2	DYNLL2		SF3B2					TUBA1B				SMARCD1
CSMD1	COX5A	CHFR-5	EEF1G		SLC25A6					TUBB4B				SMARCD2
DBN1	CYB5A	CKAP4	EEFSEC		SYCP3									SMARCE1
DDX18	DCAKD	CLIP1	ELL		VAPB									THRAP3
DLX2	DDX3X	CLIP4	ERC2		VPS13D									WDHD1
DNAJA3	DERL1	CNOT1	FAM120A											WDR18
DPF3	DGKH	COL6A6-2	FYTTD1
DSC1	DLD	CSTA	GSS
EEF1AKMT3-3	DNAH10	CTBP2	HACD3
EEF2	DYSF	CTSL	HCCS
FABP5	EEF1A1P5	DES	HDAC11
FKBP11	ELF2	DMAC1	HECTD4
FUBP1	EXOC1	DNAH1	HNRNPAB-2
FUBP3	FAM160A2	DOCK2	HNRNPCL4
FXR1	FAM47DP	DPM3	HNRNPF
GATAD2B	FAM83C	EEF1D	HNRNPH2
GMPS	FBL	ELAVL1	HNRNPK-3
GSDMB	FGF4	ELF1	IGF2-3
HDAC1	FH	EOMES-2	ITPR1
HDAC2	FOXS1	EPPK1	KMT2E
HRNR	GFM1-2	ERH	KPNA1
IGKV2-30	GLCCI1	FBXO22	KRT73
IRGC	GOLIM4	FBXW5	LCA5L
ITGB8	HIC1	FECH	LMO3
KDM6A	HMOX2	FSD1	LMO7
KLB	HNRNPD	GIGYF2	MAP2K7
KMT2C-3	HRG	GJA10	MDN1
KPNA6	HSDL2	GNB4	MMRN2
KPNB1	HTRA2-2	GPAT3	MPG
KRT14	IGFN1-5	GPKOW	MRPL37
KRT17	IGHG2	H2AFX	MRPS14
KRT77	ILF2	HADHA	MUCL1
L1TD1	IMMT	HADHB	MXRA5
LBR	INTS6	HARBI1	NCKAP5L
LGALS7	IQGAP1	HECTD1	NCOA6
LSM12	ISL1	HIST1H4A	NFAT5-4
MAD1L1	ITGAV	HIST2H2AA3	NPHP3
MAPK1	IYD	HIST2H2BF	NUAK1
MESP2	JOSD1	HNRNPA0	NUP214
MLEC	KAZN	HNRNPDL-2	OSM
MTA1	KRT15	HSPD1	P2RY1
MTA2	LRRD1	HYDIN	PABPC1L
MYH10	MC2R	ISCU	PABPN1
MYH9	MMGT1	ITGB1	PCDHGA12
MYL12B	MPDZ	KLHL26	PDLIM7
MYL6	MVP	KRT10	PFKM-3
NME9	MYD88	KRT18	PFN2
NOL6	NCKAP5	KRT78	PHRF1
NONO	NCLN	KRT8	PI4KA
NOP56	NCOA2	LENG8	PSKH1
NPM1	NDUFB1	LMAN2	RBFOX2-6
NRAP	NDUFS3	LRIG1-2	RBM4
NUP153	NF1	LUZP1	RPL35A
NUP35	NIPSNAP2	MAPK1IP1L	RPS13
NUP37	NMBR	MATR3	RPS2
NUP50	NOMO2	MGARP	RPS5
PBRM1	NPTN	MICAL1	RWDD4
PBRM1-7	P4HA1	MOK-4	SCAF11-2
PCBP2-4	PABPC1	MUC16	SEC24B
PHF10	PDE4D-12	NDUFB9	SEC61B
PQBP1	PDE4DIP-4	NIN-5	SF1-4
PRDX1	PHC2	NUP205	SHOX2
PRDX3	PLOD1	OR3A3	SIK3
PRG4	POR	PCDHA10	SIRT2
PRIMPOL	PTPN23	PDHA1	SLC12A4
RAB13	RAB14	PIK3AP1	SLC38A2
RAB1B	RASIP1	PKHD1	SNRNP70
RAB8B	RBFOX2	PLEC	SNRPD2
RAD21L1	RGS16	PLP2	SNX27
RANGAP1	RPL10A	PLPPR2-2	SPOP
RBBP5	RPL14	PPOX	SRSF6
RBBP7	RPL15	PPP1CB	SRSF7
RBM39	RPL18	QSER1	STX3
RIN2	RPL27	RAB6A	SYDE1
RPL22	RPL29	RCC2	TDRD15
RPRD1A	RPL4	RGMA	TIA1
RPS15A	RPL7A	RGS22	TMPO
RPS3	RPL8	RPA1	TNRC6B-1
RRP7A	RPLP2	RPL10L	TRIP12
S100A9	RPS14	RPL18A	TUBA3E
SALL1	RPS26	RPLP0P6	YLPM1
SALL2	RPS6	RPS4X	YTHDF1
SALL2-3	RPS8	SCAF8	ZFC3H1
SALL3-2	RYR2	SEC13	ZNF318
SCAF4	SERPINH1	SLC22A20P	ZNF594
SEC11A	SF3B3	SMC1A
SFTPD	SF3B6	SMIM20
SLC25A5	SH3BP4	SMTN
SLC3A2	SKOR2	SNX14
SMARCA2	SLC25A10	SPEG
SMARCA4-2	SLITRK6	SPG11
SNRPD3	SPTBN1	SRSF11
SPG21	SRSF5	STRN3-2
SPTAN1	SYNE1	TBCC
SS18	TARDBP	TBX4
SS18L1	TBC1D3D	TMED9
TENM3	TGM3	TSPOAP1
TIMM50	TRA2B	TTC3
TOMM40	UBXN11	TUBB2A
TRIML1	UQCRC1	TUBB6
TUBA3C	USMG5	UNC13D
TUBA4A	WDR44	UQCRFS1
TXN	XRN2	VIM
USP7	XXYLT1-3	WSB1
VAMP3	XXYLT1-3	ZC3H3
VDAC2		ZCCHC3
WDR5		ZNF512
WHRN		ZSWIM9
XP32
YTHDF2
YWHAE
