## Supplemental Table 6 for "Novel functional insights revealed by distinct protein-protein interactions of the residual SWI/SNF complex in SMARCA4-deficient small cell carcinoma of the ovary, hypercalcemic type"

### Sheet: RNA processing proteins by cell
HAP1par	BIN67	SCCOHT1	COV434
FXR1	ADARB1	CDK13	AHNAK2
NOL6	FBL	ELAVL1	HNRNPF
NONO	HNRNPD	GPKOW	HNRNPH2
NOP56	PABPC1	HNRNPA0	HNRNPK-3
PCBP2-4	RBFOX2	PKHD1	MDN1
PQBP1	RPL14	SCAF8	NUP214
RBM39	RPL27	SRSF11	PABPN1
RRP7A	RPS14	VIM	PHRF1
SNRPD3	RPS6	ZC3H3	RBFOX2-6
YTHDF2	SF3B3	CPSF6	RBM4
CPSF6	SF3B6	CPSF7	RPL35A
CPSF7	SRSF5	HSPA1A	RPS2
HSPA1A	TARDBP	NUDT21	SCAF11-2
NUDT21	TRA2B	PELP1	SF1-4
PELP1	XRN2	THRAP3	SNRNP70
THRAP3	CPSF6	WDR18	SNRPD2
WDR18	CPSF7	CSTF3	SRSF6
POLR2A	HSPA1A	HNRNPK	SRSF7
POLR2B	NUDT21	HNRNPUL1	ZFC3H1
POLR2E	PELP1	POLR2A	CPSF6
SF1-6	THRAP3	POLR2B	CPSF7
SFPQ	WDR18	POLR2E	HSPA1A
LAS1L	CSTF3	SF1-6	NUDT21
DDX17	HNRNPK	SFPQ	PELP1
HNRNPL	HNRNPUL1	DDX17	THRAP3
PCBP2	LAS1L	HNRNPA3	WDR18
HNRNPM	DDX17	POLR2C	CSTF3
KHSRP	CSTF1	PTBP1	HNRNPK
RPS27A	CSTF2T	DDX21	HNRNPUL1
SF3B2	NOL9	RPL7	POLR2A
HNRNPA1	SENP3	SNRPN-2	POLR2B
SF1	TEX10	HNRNPM	POLR2E
	DDX21	KHSRP	SF1-6
	RPL7	RPS27A	SFPQ
	SNRPN-2	SF3B2	LAS1L
	HNRNPA1		HNRNPA3
	SF1		POLR2C
			PTBP1
			CSTF1
			CSTF2T
			NOL9
			SENP3
			TEX10
			HNRNPL
			PCBP2

### Sheet: VennTable
HAP1par	BIN67	SCCOHT1	COV434	HAP1par:BIN67	HAP1par:SCCOHT1	HAP1par:COV434	BIN67:SCCOHT1	BIN67:COV434	SCCOHT1:COV434	HAP1par:BIN67:SCCOHT1	HAP1par:BIN67:COV434	HAP1par:SCCOHT1:COV434	BIN67:SCCOHT1:COV434	Shared
FXR1	ADARB1	CDK13	AHNAK2	HNRNPA1	HNRNPM	HNRNPL	DDX21	CSTF1	HNRNPA3	DDX17	LAS1L	POLR2A	CSTF3	CPSF6
NOL6	FBL	ELAVL1	HNRNPF	SF1	KHSRP	PCBP2	RPL7	CSTF2T	POLR2C			POLR2B	HNRNPK	CPSF7
NONO	HNRNPD	GPKOW	HNRNPH2		RPS27A		SNRPN-2	NOL9	PTBP1			POLR2E	HNRNPUL1	HSPA1A
NOP56	PABPC1	HNRNPA0	HNRNPK-3		SF3B2			SENP3				SF1-6		NUDT21
PCBP2-4	RBFOX2	PKHD1	MDN1					TEX10				SFPQ		PELP1
PQBP1	RPL14	SCAF8	NUP214											THRAP3
RBM39	RPL27	SRSF11	PABPN1											WDR18
RRP7A	RPS14	VIM	PHRF1
SNRPD3	RPS6	ZC3H3	RBFOX2-6
YTHDF2	SF3B3		RBM4
	SF3B6		RPL35A
	SRSF5		RPS2
	TARDBP		SCAF11-2
	TRA2B		SF1-4
	XRN2		SNRNP70
			SNRPD2
			SRSF6
			SRSF7
			ZFC3H1

### Sheet: GO HAP1 exclusive
Analysis Type:	PANTHER Overrepresentation Test (Released 20190701)
Annotation Version and Release Date:	GO Ontology database Released 2019-02-02
Analyzed List:	upload_1 (Homo sapiens)
Reference List:	Homo sapiens (all genes in database)
Test Type:	FISHER
Correction:	FDR
GO cellular component complete	Homo sapiens - REFLIST (20996)	upload_1 (9)	upload_1 (expected)	upload_1 (over/under)	upload_1 (fold Enrichment)	upload_1 (raw P-value)	upload_1 (FDR)
UTP-C complex (GO:0034456)	3	2	0	+	> 100	1.63e-06	0.00166
CURI complex (GO:0032545)	3	2	0	+	> 100	1.63e-06	0.00111
90S preribosome (GO:0030686)	31	2	0.01	+	> 100	8.56e-05	0.0124
small-subunit processome (GO:0032040)	38	2	0.02	+	> 100	0.000126	0.0128
preribosome (GO:0030684)	79	3	0.03	+	88.59	4.74e-06	0.00241
nucleolar part (GO:0044452)	181	3	0.08	+	38.67	5.34e-05	0.00989
cytoplasmic ribonucleoprotein granule (GO:0036464)	207	3	0.09	+	33.81	7.92e-05	0.0134
ribonucleoprotein granule (GO:0035770)	219	3	0.09	+	31.96	9.33e-05	0.0127
ribonucleoprotein complex (GO:1990904)	865	7	0.37	+	18.88	6.95e-09	1.41e-05
nuclear speck (GO:0016607)	396	3	0.17	+	17.67	0.000525	0.0486
nucleolus (GO:0005730)	945	5	0.41	+	12.34	2.03e-05	0.00589
nuclear body (GO:0016604)	759	4	0.33	+	12.29	0.000188	0.0182
nucleoplasm (GO:0005654)	3495	7	1.5	+	4.67	9.37e-05	0.0119
nuclear lumen (GO:0031981)	4114	8	1.76	+	4.54	1.63e-05	0.00552
intracellular non-membrane-bounded organelle (GO:0043232)	4243	8	1.82	+	4.4	2.07e-05	0.00526
non-membrane-bounded organelle (GO:0043228)	4253	8	1.82	+	4.39	2.11e-05	0.00476
nuclear part (GO:0044428)	4502	8	1.93	+	4.15	3.27e-05	0.00667
protein-containing complex (GO:0032991)	5405	9	2.32	+	3.88	5e-06	0.00203
organelle lumen (GO:0043233)	5258	8	2.25	+	3.55	0.000109	0.013
intracellular organelle lumen (GO:0070013)	5258	8	2.25	+	3.55	0.000109	0.0123
membrane-enclosed lumen (GO:0031974)	5258	8	2.25	+	3.55	0.000109	0.0117
nucleus (GO:0005634)	7407	9	3.18	+	2.83	8.5e-05	0.0133

### Sheet: GO Shared
Analysis Type:	PANTHER Overrepresentation Test (Released 20190701)
Annotation Version and Release Date:	GO Ontology database Released 2019-02-02
Analyzed List:	upload_1 (Homo sapiens)
Reference List:	Homo sapiens (all genes in database)
Test Type:	FISHER
Correction:	FDR
GO cellular component complete	Homo sapiens - REFLIST (20996)	upload_1 (22)	upload_1 (expected)	upload_1 (over/under)	upload_1 (fold Enrichment)	upload_1 (raw P-value)	upload_1 (FDR)
paraspeckles (GO:0042382)	6	4	0.01	+	> 100	1.88e-10	4.26e-08
RNA polymerase II, core complex (GO:0005665)	15	3	0.02	+	> 100	8.04e-07	9.63e-05
mRNA cleavage and polyadenylation specificity factor complex (GO:0005847)	17	3	0.02	+	> 100	1.12e-06	0.000127
mRNA cleavage factor complex (GO:0005849)	20	3	0.02	+	> 100	1.74e-06	0.000169
MLL1/2 complex (GO:0044665)	31	2	0.03	+	61.57	0.000541	0.0324
MLL1 complex (GO:0071339)	31	2	0.03	+	61.57	0.000541	0.0315
RNA polymerase II, holoenzyme (GO:0016591)	84	3	0.09	+	34.08	9.97e-05	0.00751
catalytic step 2 spliceosome (GO:0071013)	87	3	0.09	+	32.91	0.00011	0.00802
nuclear DNA-directed RNA polymerase complex (GO:0055029)	108	3	0.11	+	26.51	0.000205	0.0135
DNA-directed RNA polymerase complex (GO:0000428)	109	3	0.11	+	26.27	0.000211	0.0134
RNA polymerase complex (GO:0030880)	113	3	0.12	+	25.34	0.000234	0.0144
spliceosomal complex (GO:0005681)	181	4	0.19	+	21.09	3.75e-05	0.00294
nuclear speck (GO:0016607)	396	6	0.41	+	14.46	2.71e-06	0.000251
nucleoplasm part (GO:0044451)	1119	16	1.17	+	13.65	2.59e-16	2.64e-13
nuclear body (GO:0016604)	759	9	0.8	+	11.32	3.59e-08	5.23e-06
ribonucleoprotein complex (GO:1990904)	865	10	0.91	+	11.03	6.09e-09	1.13e-06
transferase complex (GO:1990234)	796	6	0.83	+	7.19	0.000134	0.00939
nucleolus (GO:0005730)	945	7	0.99	+	7.07	3.59e-05	0.00292
catalytic complex (GO:1902494)	1402	10	1.47	+	6.81	5.56e-07	7.54e-05
nucleoplasm (GO:0005654)	3495	22	3.66	+	6.01	7.85e-18	1.6e-14
nuclear lumen (GO:0031981)	4114	22	4.31	+	5.1	2.81e-16	1.9e-13
nuclear part (GO:0044428)	4502	22	4.72	+	4.66	2.03e-15	1.03e-12
organelle lumen (GO:0043233)	5258	22	5.51	+	3.99	6.12e-14	2.49e-11
intracellular organelle lumen (GO:0070013)	5258	22	5.51	+	3.99	6.12e-14	2.08e-11
membrane-enclosed lumen (GO:0031974)	5258	22	5.51	+	3.99	6.12e-14	1.78e-11
protein-containing complex (GO:0032991)	5405	20	5.66	+	3.53	2.21e-10	4.5e-08
intracellular non-membrane-bounded organelle (GO:0043232)	4243	15	4.45	+	3.37	1.54e-06	0.000164
non-membrane-bounded organelle (GO:0043228)	4253	15	4.46	+	3.37	1.58e-06	0.000161
nucleus (GO:0005634)	7407	22	7.76	+	2.83	1.13e-10	2.89e-08
intracellular organelle part (GO:0044446)	9307	22	9.75	+	2.26	1.71e-08	2.9e-06
organelle part (GO:0044422)	9611	22	10.07	+	2.18	3.47e-08	5.43e-06
intracellular membrane-bounded organelle (GO:0043231)	11005	22	11.53	+	1.91	7.58e-07	9.64e-05
membrane-bounded organelle (GO:0043227)	12510	22	13.11	+	1.68	2.31e-05	0.00205
intracellular organelle (GO:0043229)	12783	22	13.39	+	1.64	2.5e-05	0.00212
organelle (GO:0043226)	13610	22	14.26	+	1.54	0.000139	0.00944
intracellular (GO:0005622)	14571	22	15.27	+	1.44	0.000632	0.0358
intracellular part (GO:0044424)	14571	22	15.27	+	1.44	0.000632	0.0348

### Sheet: GO SCCOHT exclusive
Analysis Type:	PANTHER Overrepresentation Test (Released 20190701)
Annotation Version and Release Date:	GO Ontology database Released 2019-02-02
Analyzed List:	upload_1 (Homo sapiens)
Reference List:	Homo sapiens (all genes in database)
Test Type:	FISHER
Correction:	FDR
GO cellular component complete	Homo sapiens - REFLIST (20996)	upload_1 (53)	upload_1 (expected)	upload_1 (over/under)	upload_1 (fold Enrichment)	upload_1 (raw P-value)	upload_1 (FDR)
messenger ribonucleoprotein complex (GO:1990124)	11	2	0.03	+	72.03	0.000477	0.0202
mRNA cleavage factor complex (GO:0005849)	20	3	0.05	+	59.42	2.58e-05	0.00138
mRNA cleavage and polyadenylation specificity factor complex (GO:0005847)	17	2	0.04	+	46.61	0.00103	0.039
U12-type spliceosomal complex (GO:0005689)	27	3	0.07	+	44.02	5.83e-05	0.00297
U1 snRNP (GO:0005685)	19	2	0.05	+	41.7	0.00127	0.0445
catalytic step 2 spliceosome (GO:0071013)	87	7	0.22	+	31.87	3.68e-09	4.41e-07
cytoplasmic stress granule (GO:0010494)	61	4	0.15	+	25.98	2.16e-05	0.00119
cytosolic small ribosomal subunit (GO:0022627)	47	3	0.12	+	25.29	0.000272	0.0123
spliceosomal complex (GO:0005681)	181	11	0.46	+	24.08	1.49e-12	2.76e-10
cytosolic large ribosomal subunit (GO:0022625)	66	4	0.17	+	24.01	2.9e-05	0.00152
cytosolic ribosome (GO:0022626)	119	7	0.3	+	23.3	2.86e-08	2.64e-06
spliceosomal snRNP complex (GO:0097525)	61	3	0.15	+	19.48	0.000563	0.0225
small nuclear ribonucleoprotein complex (GO:0030532)	67	3	0.17	+	17.74	0.000732	0.0281
small ribosomal subunit (GO:0015935)	76	3	0.19	+	15.64	0.00104	0.0385
Sm-like protein family complex (GO:0120114)	77	3	0.19	+	15.43	0.00108	0.0386
ribosomal subunit (GO:0044391)	199	7	0.5	+	13.93	8.17e-07	6.16e-05
large ribosomal subunit (GO:0015934)	125	4	0.32	+	12.68	0.000312	0.0138
ribonucleoprotein complex (GO:1990904)	865	27	2.18	+	12.37	1.99e-23	1.35e-20
ribosome (GO:0005840)	246	7	0.62	+	11.27	3.21e-06	0.000218
ribonucleoprotein granule (GO:0035770)	219	6	0.55	+	10.85	2.11e-05	0.00119
cytosolic part (GO:0044445)	257	7	0.65	+	10.79	4.25e-06	0.000279
cytoplasmic ribonucleoprotein granule (GO:0036464)	207	5	0.52	+	9.57	0.000191	0.00886
nuclear speck (GO:0016607)	396	9	1	+	9	6.93e-07	5.65e-05
focal adhesion (GO:0005925)	404	8	1.02	+	7.84	8.26e-06	0.000525
cell-substrate adherens junction (GO:0005924)	407	8	1.03	+	7.79	8.7e-06	0.000537
cell-substrate junction (GO:0030055)	411	8	1.04	+	7.71	9.33e-06	0.000559
nucleolus (GO:0005730)	945	16	2.39	+	6.71	9.52e-10	1.21e-07
adherens junction (GO:0005912)	539	8	1.36	+	5.88	6.26e-05	0.00311
anchoring junction (GO:0070161)	555	8	1.4	+	5.71	7.65e-05	0.00371
nucleoplasm part (GO:0044451)	1119	16	2.82	+	5.66	1.03e-08	9.99e-07
nuclear body (GO:0016604)	759	10	1.92	+	5.22	1.88e-05	0.00109
nucleoplasm (GO:0005654)	3495	42	8.82	+	4.76	2.59e-23	1.32e-20
nuclear lumen (GO:0031981)	4114	45	10.38	+	4.33	2.72e-24	5.54e-21
nuclear part (GO:0044428)	4502	46	11.36	+	4.05	6.1e-24	6.21e-21
catalytic complex (GO:1902494)	1402	12	3.54	+	3.39	0.000163	0.00772
organelle lumen (GO:0043233)	5258	45	13.27	+	3.39	9.32e-20	3.79e-17
intracellular organelle lumen (GO:0070013)	5258	45	13.27	+	3.39	9.32e-20	3.16e-17
membrane-enclosed lumen (GO:0031974)	5258	45	13.27	+	3.39	9.32e-20	2.71e-17
intracellular non-membrane-bounded organelle (GO:0043232)	4243	30	10.71	+	2.8	6.6e-09	7.07e-07
non-membrane-bounded organelle (GO:0043228)	4253	30	10.74	+	2.79	6.99e-09	7.12e-07
protein-containing complex (GO:0032991)	5405	36	13.64	+	2.64	1.58e-10	2.47e-08
nucleus (GO:0005634)	7407	49	18.7	+	2.62	3.98e-18	1.01e-15
intracellular organelle part (GO:0044446)	9307	51	23.49	+	2.17	4.53e-16	1.03e-13
organelle part (GO:0044422)	9611	51	24.26	+	2.1	2.21e-15	4.5e-13
cytosol (GO:0005829)	5104	24	12.88	+	1.86	0.00105	0.038
intracellular membrane-bounded organelle (GO:0043231)	11005	49	27.78	+	1.76	3.43e-10	4.66e-08
membrane-bounded organelle (GO:0043227)	12510	52	31.58	+	1.65	7.35e-11	1.25e-08
intracellular organelle (GO:0043229)	12783	52	32.27	+	1.61	1.97e-10	2.86e-08
organelle (GO:0043226)	13610	52	34.36	+	1.51	5.49e-09	6.21e-07
intracellular (GO:0005622)	14571	52	36.78	+	1.41	2.01e-07	1.78e-05
intracellular part (GO:0044424)	14571	52	36.78	+	1.41	2.01e-07	1.71e-05
cell part (GO:0044464)	17048	52	43.03	+	1.21	0.000322	0.0139
cell (GO:0005623)	17111	52	43.19	+	1.2	0.000518	0.0215
plasma membrane (GO:0005886)	5677	4	14.33	-	0.28	0.000565	0.0221
cell periphery (GO:0071944)	5799	4	14.64	-	0.27	0.000542	0.0221
membrane part (GO:0044425)	7239	3	18.27	-	0.16	1.38e-06	9.71e-05
integral component of membrane (GO:0016021)	5777	1	14.58	-	0.07	1.36e-06	9.89e-05
intrinsic component of membrane (GO:0031224)	5934	1	14.98	-	0.07	7.47e-07	5.85e-05

### Sheet: Shared Proteins By IP
Shared Cell Lines	Protein	HAP1 par	BIN67	SCCOHT1	COV434		IPs same in all cell lines
HAP1par:BIN67	HNRNPA1	SMARCC1	SMARCA4;SMARCB1;SMARCC1; SMARCE1				SMARCC1
	SF1	SMARCC1	ARID1A
HAP1par:SCCOHT1	HNRNPM	SMARCC1		SMARCC1			SMARCC1
	KHSRP	SMARCC1		SMARCC1			SMARCC1
	RPS27A	SMARCB1;SMARCC1		SMARCB1;SMARCC1			SMARCB1;SMARCC1
	SF3B2	ARID1A		ARID1A			ARID1A
HAP1par:COV434	HNRNPL	SMARCC1			SMARCA4;SMARCB1;SMARCC1		SMARCC1
	PCBP2	SMARCC1			SMARCC1		SMARCC1
BIN67:SCCOHT1	DDX21		ARID2;SMARCB1;SMARCC1;SMARCE1	ARID2;SMARCB1			ARID2;SMARCB1
	RPL7		SMARCA4;SMARCC1;SMARCE1	SMARCB1
	SNRPN-2		ARID1A	ARID1A			ARID1A
BIN67:COV434	CSTF1		SMARCC1		SMARCC1		SMARCC1
	CSTF2T		SMARCC1		SMARCC1		SMARCC1
	NOL9		SMARCB1		SMARCB1		SMARCB1
	SENP3		SMARCB1		SMARCB1		SMARCB1
	TEX10		SMARCB1		SMARCB1		SMARCB1
SCCOHT1:COV434	HNRNPA3			SMARCE1	SMARCA4;SMARCB1;SMARCC1
	POLR2C			SMARCC1	SMARCC1		SMARCC1
	PTBP1			SMARCC1	SMARCC1		SMARCC1
HAP1par:BIN67:SCCOHT1	DDX17	SMARCC1	SAMRCA4	SMARCC1
HAP1par:BIN67:COV434	LAS1L	SMARCB1	SMARCB1		SMARCB1		SMARCB1
HAP1par:SCCOHT1:COV434	POLR2A	SMARCC1		SMARCC1	SMARCC1		SMARCC1
	POLR2B	SMARCC1		SMARCC1	SMARCC1		SMARCC1
	POLR2E	SMARCC1		SMARCC1	SMARCC1		SMARCC1
	SF1-6	ARID1A		ARID1A	ARID1A		ARID1A
	SFPQ	SMARCC1		SMARCC1	SMARCC1		SMARCC1
BIN67:SCCOHT1:COV434	CSTF3		SMARCC1	SMARCC1	SMARCC1		SMARCC1
	HNRNPK		ARID1A	SMARCC1	ARID1A
	HNRNPUL1		SMARCA4	SMARCC1	SMARCC1
Shared	CPSF6	ARID1A	ARID1A	ARID1A	ARID1A;ARID2		ARID1A
	CPSF7	ARID1A	ARID1A	ARID1A	ARID1A		ARID1A
	HSPA1A	SMARCB1	SMARCA4;SMARCB1;SMARCC1;SMARCE1	SMARCC1	SMARCC1		SMARCC1(SCCO lines)
	NUDT21	ARID1A	ARID1A	ARID1A	ARID1A		ARID1A
	PELP1	SMARCB1	SMARCB1	SMARCB1	SMARCB1		SMARCB1
	THRAP3	ARID1A	ARID1A	ARID1A	ARID1A		ARID1A
	WDR18	SMARCB1	SMARCB1	SMARCB1	SMARCB1		SAMRCB1
