## Supplemental Table 2 for "Novel functional insights revealed by distinct protein-protein interactions of the residual SWI/SNF complex in SMARCA4-deficient small cell carcinoma of the ovary, hypercalcemic type"

### Sheet: Sheet1
Supplemental Table 2. Log2 fold changes of SWI/SNF complex members in BIN67, SCCOHT1, and COV434 vs HAP1 parental
The fold change for 36 SWI/SNF complex members, incuding isoforms, were calculated against HAP1 parental. For each protein, normalized abundances were averaged within a single antibody, then the median abundnce across antibodies was used to calculate fold change. NaN signifies that the HAP1 parental median abundance was 0, whereas a log2 fold change of -Inf indicates the abundance in the SCCOHT c…
Subunit	Protein	BIN67	SCCOHT1	COV434
Core	SMARCB1	-1.21575	-2.46693	-1.27636
	SMARCB1-2	-1.82389	-1.87705	-1.11931
	SMARCC1	-1.36756	-1.38757	-1.13111
	SMARCC2	-0.794676	-0.72428	-0.642304
	SMARCC2-2	-Inf	-1.17558	-0.68801
	SMARCD1	-1.30301	-1.18168	-1.06257
	SMARCD2	-1.08018	-1.07576	-1.10956
	SMARCD3	-4.42641	-1.09329	-1.42219
	SMARCE1	-1.16622	-1.04178	-1.09493
	SMARCE1-2	-Inf	-Inf	-Inf
ATPase	SMARCA4	-Inf	-Inf	-3.06432
	SMARCA4-2	-Inf	-Inf	-Inf
	SMARCA2	-Inf	-Inf	-Inf
	BCL7A	NaN	NaN	NaN
	BCL7A-2	NaN	NaN	NaN
	BCL7B	NaN	NaN	NaN
	BCL7C	NaN	NaN	NaN
	SS18	NaN	NaN	NaN
	ACTB	-1.25738	-2.46785	-2.03776
	ACTL6A	-4.19225	-Inf	-4.54565
	ACTL6B	-Inf	-Inf	-Inf
BAF	ARID1A	-1.42296	-2.30196	-0.828396
	ARID1B	-1.94455	-1.2116	-1.51901
	DPF1	NaN	NaN	Inf
	DPF1-2	-Inf	-Inf	-Inf
	DPF2	-1.44391	-1.30646	-1.08987
	DPF3	-Inf	-Inf	-Inf
PBAF	ARID2	-1.89734	-2.48878	-1.5254
	BRD7	-1.06277	-Inf	-0.898995
	BRD7-2	-Inf	-Inf	-Inf
	PBRM1	-Inf	-Inf	-Inf
	PBRM1-7	NaN	NaN	NaN
	PHF10	-Inf	-Inf	-Inf
ncBAF	BICRA	-Inf	-Inf	-Inf
	BICRAL	NaN	NaN	NaN
	BRD9	NaN	NaN	NaN
